# STopover captures spatial colocalization and interaction in the tumor microenvironment using topological analysis in spatial transcriptomics data

**DOI:** 10.1101/2022.11.16.516708

**Authors:** Sungwoo Bae, Hyekyoung Lee, Kwon Joong Na, Dong Soo Lee, Hongyoon Choi, Young Tae Kim

## Abstract

Unraveling the spatial configuration of the tumor microenvironment (TME) is key to understanding tumor-immune interactions to translate them into immuno-oncology. With the advent of spatially resolved transcriptomics (SRT), the TME could be dissected for whole cell types across numerous RNAs. We suggest a novel approach, STopover, which performs topological analysis to compute the colocalization patterns between cell types and map the location of cell□cell interactions. While gradually lowering the threshold for the feature, the connected components (CCs) were extracted based on the spatial distance between the unit tissue region and the persistence of the CCs. Local and global Jaccard indices were calculated between the CCs of a feature pair to measure the extent of spatial overlap. The STopover was applied to various lung cancer data obtained from SRT platforms, both barcode and image-based SRT, and could explain the infiltration patterns of immune and stromal cells in the TME. Moreover, the method predicted the top cell□cell communication based on the ligand□receptor database and highlighted the main region of the interaction. STopover is a tool to decipher spatial interaction in the tissue and shed light on the pathophysiology underlying the microenvironment.
