## Supplementary Table for "STopover captures spatial colocalization and interaction in the tumor microenvironment using topological analysis in spatial transcriptomics data"

### Sheet: Contents
Supplementary Table 1	Clinical information of the lung cancer patients and pathological profiles of the obtained tissues.
Supplementary Table 2	Estimated ligand-receptor (LR) interaction in the PD-L1 high cancer tissue (spa18ca02) from the Visium dataset. LR pairs with J_comp values over 0.2 were selected and the top genes with high ligand expression and Jcomp values were presented in descending order.
Supplementary Table 3	Estimated ligand-receptor (LR) interaction between tS2 and T lymphocytes from CosMx SMI dataset. LR pairs with J_comp values over 0.2 were selected and the top genes with high ligand expression were presented in descending order.

### Sheet: Supplementary Table 1
Patient No.	Sex	Age	Diagnosis	Past medical history	Tissue No.	Sample No.	Pathologic type	Pathologic subtype	pT	pN	pstage	PD-L1 (SP263)	PD-L1 (22C3)
1	F	76	Lung cancer, LLL, adenoca., cT2aN0M0	Dyslipidemia, osteoporosis	1	spa01ca01	adenocarcinoma	acinar	1c	0	IA3	0	0
					2	spa01ca02	adenocarcinoma	acinar	1c	0	IA3	0	0
2	F	55	Lung cancer, RLL, adenoca., cT4N1M0	X	1	spa02ca01	adenocarcinoma	papillary	4	2	IIIB	0	0
					2	spa02ca02	adenocarcinoma	papillary	4	2	IIIB	0	0
6	M	64	Recurred lung cancer, LUL, adenoca. s/p VATS LUL W/R	HTN, DM, Dyslipidemia, h/o VATS LUL W/R d/t lung cancer, ADC	1	spa06ca01	adenocarcinoma	solid, SCLC	2a	2	IIIA	0	0
10	M	78	Lung cancer, RUL, adenoca., cT3N0M0	COPD, ILD, HTN	1	spa10ca01	adenocarcinoma	papillary	3	1	IIIA	0	0
16	F	58	Lung cancer, LUL, adenoca., cT2bN0M0	X	1	spa16ca01	adenocarcinoma	solid	2b	0	IIA	80	90
17	F	76	Lung cancer, LLL, adenoca., cT2aN1M0	Breast cancer, s/p op., s/p CTx, s/p RTx; 1VD	1	spa17ca01	adenocarcinoma	solid	2b	1	IIB	90	90
					2	spa17ca02	adenocarcinoma	solid	2b	1	IIB	90	90
18	M	71	Lung cancer, RUL, adenoca., cT2bN0M0	X	1	spa18ca01	adenocarcinoma	solid	2a	0	IB	100	100
					2	spa18ca02	adenocarcinoma	solid	2a	0	IB	100	100

### Sheet: Supplementary Table 2
Ligand	Receptor	Average ligand expression in tissue	Average receptor expression in tissue	Jcomp
B2M	TFRC	4.65574	0.693515	0.312332
B2M	KLRC1	4.65574	0.0361322	0.27478
B2M	CD3G	4.65574	0.222775	0.249344
B2M	LILRB2	4.65574	0.234098	0.227446
B2M	CD3D	4.65574	0.453116	0.210948
HLA-B	CANX	4.45601	1.66967	0.29351
HLA-A	ERBB2	3.98854	0.524911	0.370667
COL1A1	ITGA11	3.62523	0.613476	0.55974
COL1A1	ITGA1	3.62523	0.644736	0.33159
COL1A1	FLT4	3.62523	0.279681	0.3083
COL1A1	ITGAV	3.62523	1.35651	0.301158
COL1A1	ITGA5	3.62523	0.795311	0.300983
COL1A1	DDR2	3.62523	0.329283	0.295572
COL1A1	ITGA2	3.62523	0.530098	0.290554
COL1A1	DDR1	3.62523	0.683007	0.288684
COL1A1	CD93	3.62523	0.661275	0.28483
COL1A1	TMPRSS6	3.62523	0.017988	0.272393
COL1A1	CD44	3.62523	1.50736	0.228903
COL1A2	ITGA11	3.5683	0.613476	0.393293
COL1A2	ITGAV	3.5683	1.35651	0.216807
COL1A2	CD93	3.5683	0.661275	0.203518
FN1	C5AR1	3.52514	0.258508	0.347009
FN1	ITGA9	3.52514	0.237757	0.318182
FN1	SDC2	3.52514	0.571614	0.29916
FN1	PLAUR	3.52514	0.882468	0.287386
FN1	CD44	3.52514	1.50736	0.224796
FN1	ITGA5	3.52514	0.795311	0.205167
FN1	TMPRSS6	3.52514	0.017988	0.204687
FN1	ITGAV	3.52514	1.35651	0.201613
PSAP	CD1B	3.28605	0.0115004	0.277397
PSAP	SORT1	3.28605	0.584463	0.243816
COL3A1	DDR2	3.15536	0.329283	0.225108
C1QA	CSPG4	3.12831	0.193371	0.269333
C1QA	CR1	3.12831	0.111157	0.236923
APOE	TREM2	3.03919	0.697495	0.396655
APOE	SCARB1	3.03919	0.358484	0.283733
APOE	LRP1	3.03919	1.32159	0.228673
APOE	SDC2	3.03919	0.571614	0.217604
C1QB	LRP1	2.97717	1.32159	0.23565
VIM	CD44	2.91177	1.50736	0.238032
A2M	LRP1	2.89421	1.32159	0.213008
SPP1	ITGB5	2.88138	1.05434	0.245171
SPP1	CD44	2.88138	1.50736	0.238452
SPP1	ITGA9	2.88138	0.237757	0.226287
SPP1	ITGA5	2.88138	0.795311	0.200542
LYZ	ITGAL	2.53537	0.517035	0.232456
COL6A2	ITGA1	2.42058	0.644736	0.249367
MIF	EGFR	2.41094	0.357487	0.344281
MIF	CD44	2.41094	1.50736	0.236815
PKM	CD44	2.25652	1.50736	0.218878
MMP7	CD151	2.23796	1.54554	0.202822
S100A4	ERBB2	2.20618	0.524911	0.41255
S100A4	EGFR	2.20618	0.357487	0.337107
GRN	SORT1	2.14262	0.584463	0.336461
COL6A1	ITGB1	2.13112	2.18573	0.209174
SERPINE1	PLAUR	2.13031	0.882468	0.33693
SERPINE1	ITGAV	2.13031	1.35651	0.268222
SERPINE1	ITGB5	2.13031	1.05434	0.208333
CALR	HLA-F	2.10442	1.65896	0.244382
CALR	SCARF1	2.10442	0.161615	0.236679
CALR	LRP1	2.10442	1.32159	0.206851
CALR	ITGAV	2.10442	1.35651	0.203125
TGM2	ITGA4	2.04886	0.428476	0.219764
GSTP1	EGFR	2.02952	0.357487	0.263625
GSTP1	TRAF2	2.02952	0.251984	0.229773
HSP90B1	ERBB2	2.02939	0.524911	0.297459
MMP2	FGFR1	1.96766	0.336106	0.350205
MMP2	SDC2	1.96766	0.571614	0.305936
MMP2	PECAM1	1.96766	0.879856	0.260573
CXCL9	FCGR2A	1.96446	1.29161	0.268893
C3	LRP1	1.87022	1.32159	0.332237
C3	CR1	1.87022	0.111157	0.201504
THBS2	NOTCH3	1.84215	1.12958	0.249677
CCL21	CCR7	1.82275	0.242672	0.332969
COL4A2	CD93	1.80436	0.661275	0.282663
COL4A1	CD93	1.79941	0.661275	0.367177
COL4A1	ITGA1	1.79941	0.644736	0.279747
LGALS3BP	ITGB1	1.79658	2.18573	0.22031
LGALS3BP	CD33	1.79658	0.126405	0.207094
COL18A1	KDR	1.78367	0.188422	0.223665
HSP90AA1	EGFR	1.76784	0.357487	0.237337
HSP90AA1	CFTR	1.76784	0.0199784	0.213439
HSPA8	LDLR	1.71962	0.231398	0.25766
ANXA1	EGFR	1.71422	0.357487	0.268634
CXCL10	SDC4	1.64669	0.959381	0.205357
CXCL10	CXCR3	1.64669	0.11502	0.203514
VEGFA	EGFR	1.62823	0.357487	0.343542
VEGFA	EPHB2	1.62823	0.403503	0.271808
VEGFA	NRP2	1.62823	0.611079	0.241135
VEGFA	ITGB1	1.62823	2.18573	0.205008
CALM1	MYLK	1.56635	0.764288	0.251344
CALM1	PDE1A	1.56635	0.073465	0.241706
CALM1	EGFR	1.56635	0.357487	0.227662
CALM1	KCNQ1	1.56635	0.139305	0.210465
CALM1	INSR	1.56635	0.401029	0.208633
CALM1	CACNA1C	1.56635	0.10779	0.202719
CD99	CD81	1.55518	2.127	0.236984
CD99	PILRA	1.55518	0.259099	0.229617
HMGB1	SDC1	1.53552	1.59624	0.275216
COL5A2	ITGA1	1.50573	0.644736	0.217491
MDK	TSPAN1	1.50204	0.742861	0.352239
MDK	SDC4	1.50204	0.959381	0.320588
MDK	SDC1	1.50204	1.59624	0.28363
MDK	GPC2	1.50204	0.0926353	0.257256
MDK	SDC3	1.50204	0.674656	0.231675
MDK	ITGA6	1.50204	0.72863	0.226519
ARF1	PLD2	1.49507	0.202787	0.249647
MMP12	PLAUR	1.49477	0.882468	0.285185
CD14	TLR1	1.48317	0.112121	0.261029
CD14	TLR4	1.48317	0.407178	0.215385
CD14	ITGB2	1.48317	1.68938	0.200969
RTN4	GJB2	1.47981	0.62436	0.269103
HSPG2	FGFR1	1.376	0.336106	0.311859
HSPG2	LRP1	1.376	1.32159	0.309562
CTHRC1	FZD6	1.35973	0.280221	0.225904
CCN2	LRP1	1.32899	1.32159	0.241888
CCN2	ITGAM	1.32899	0.446297	0.232337
CCN2	ITGA5	1.32899	0.795311	0.218101
LAMB3	ITGA3	1.27391	1.78235	0.414673
LAMB3	ITGA6	1.27391	0.72863	0.308362
LAMB3	ITGB1	1.27391	2.18573	0.288066
LAMB3	ITGB4	1.27391	1.18342	0.276596
LAMB3	COL17A1	1.27391	0.0390359	0.232012
LAMB3	CD151	1.27391	1.54554	0.224371
PLAU	PLAUR	1.27303	0.882468	0.281421
PLAU	ITGAV	1.27303	1.35651	0.262295
PLAU	ITGB1	1.27303	2.18573	0.247917
PLAU	ITGA3	1.27303	1.78235	0.242775
PLAU	ITGB5	1.27303	1.05434	0.226549
PLAU	ST14	1.27303	1.06688	0.220137
SEMA3C	NRP2	1.2585	0.611079	0.223118
ICAM1	CAV1	1.25688	1.40906	0.326003
ICAM1	ITGAM	1.25688	0.446297	0.276299
ICAM1	EGFR	1.25688	0.357487	0.244499
THBS1	LRP1	1.2304	1.32159	0.227692
TNFSF13	TNFRSF14	1.18272	0.993573	0.244138
TNFSF13	FAS	1.18272	0.293373	0.214789
TNFSF13	TNFRSF1A	1.18272	1.28837	0.201051
MFGE8	PDGFRB	1.17109	1.13468	0.335913
SAA1	SCARB1	1.15459	0.358484	0.201235
TNC	ITGB6	1.14123	0.907439	0.351097
TNC	SDC4	1.14123	0.959381	0.340989
TNC	SDC1	1.14123	1.59624	0.335378
TNC	EGFR	1.14123	0.357487	0.325653
TNC	ITGA2	1.14123	0.530098	0.265092
CCL5	CCR5	1.12237	0.219082	0.219941
CALM3	KCNQ1	1.12236	0.139305	0.275328
CALM3	EGFR	1.12236	0.357487	0.261614
CALM3	ESR1	1.12236	0.0312842	0.220217
TNFSF10	RIPK1	1.08113	0.292874	0.269162
ARF4	EGFR	1.073	0.357487	0.302991
AREG	EGFR	1.03308	0.357487	0.331865
AREG	ERBB3	1.03308	0.275178	0.24735
CCL19	CCR7	0.992707	0.242672	0.319196
CCL19	ACKR2	0.992707	0.0131484	0.212569
JAG1	NOTCH1	0.992167	0.43199	0.290201
S100A9	CD68	0.947212	1.74766	0.289786
S100A9	ITGB2	0.947212	1.68938	0.285124
S100A9	ALCAM	0.947212	0.681302	0.226119
LAMC2	ITGA3	0.94503	1.78235	0.374251
LAMC2	ITGA6	0.94503	0.72863	0.275693
LAMC2	ITGA2	0.94503	0.530098	0.232386
LAMC2	COL17A1	0.94503	0.0390359	0.230552
LAMC2	CD151	0.94503	1.54554	0.220588
LAMC2	ITGB1	0.94503	2.18573	0.216667
LAMB1	ITGAV	0.928037	1.35651	0.246305
LAMB1	ITGA1	0.928037	0.644736	0.209716
CCL13	CXCR3	0.924671	0.11502	0.217562
CCL13	CCR2	0.924671	0.0831681	0.212366
CCL13	CCR1	0.924671	0.290303	0.207218
FBN1	ITGA5	0.92199	0.795311	0.210626
SPINT1	ST14	0.89297	1.06688	0.389982
LAMA5	ITGA3	0.883477	1.78235	0.373272
LAMA5	SDC1	0.883477	1.59624	0.342799
LAMA5	ITGA2	0.883477	0.530098	0.28195
LAMA5	ITGB4	0.883477	1.18342	0.244403
LAMA5	ITGA6	0.883477	0.72863	0.238562
LGALS9	CD47	0.86764	1.04408	0.271298
LGALS9	HAVCR2	0.86764	0.510818	0.239011
LGALS9	SLC1A5	0.86764	0.519428	0.201474
DKK3	KREMEN1	0.832658	0.158207	0.20814
EREG	EGFR	0.831427	0.357487	0.315407
EREG	ERBB3	0.831427	0.275178	0.291743
EREG	ERBB2	0.831427	0.524911	0.289398
BMP1	BMPR1A	0.819284	0.220753	0.221289
TFPI	F3	0.797253	1.90136	0.307172
SLPI	CD4	0.791738	0.705365	0.208075
VCL	ITGB5	0.791406	1.05434	0.285112
TGFB1	ACVRL1	0.789221	0.364139	0.226614
TGFB1	CXCR4	0.789221	0.92914	0.205651
LRPAP1	LRP1	0.77676	1.32159	0.288488
LRPAP1	SORT1	0.77676	0.584463	0.264672
CDH1	EGFR	0.752999	0.357487	0.386511
CDH1	LRP5	0.752999	0.281055	0.33875
CDH1	ERBB3	0.752999	0.275178	0.333333
CDH1	PTPRF	0.752999	0.804186	0.306836
EFNB2	EPHB4	0.749568	1.20292	0.285429
EFNB2	RHBDL2	0.749568	0.0163521	0.207819
LMAN1	MCFD2	0.73761	0.747363	0.214533
ADAM9	ITGA3	0.727755	1.78235	0.248718
ADAM9	ITGAV	0.727755	1.35651	0.220877
ADAM9	ITGA6	0.727755	0.72863	0.212735
ADAM9	ITGB1	0.727755	2.18573	0.204392
COL7A1	ITGA2	0.70169	0.530098	0.290773
COL7A1	ITGB1	0.70169	2.18573	0.227596
LAMC1	ITGA1	0.684065	0.644736	0.281796
EFEMP2	PLSCR4	0.671313	0.273955	0.295511
LAMA4	ITGAV	0.661125	1.35651	0.231726
PTPN6	CD300LF	0.658767	0.282448	0.219481
VWF	SELP	0.647154	0.041058	0.209622
VWF	LRP1	0.647154	1.32159	0.20802
AGRN	ITGB1	0.644094	2.18573	0.246154
ADAM10	CD44	0.636103	1.50736	0.209169
PLAT	LRP1	0.612156	1.32159	0.274238
APOD	LEPR	0.611315	0.0472919	0.217277
SEMA4D	MET	0.610649	1.81538	0.230971
SEMA4D	ERBB2	0.610649	0.524911	0.200463
DSC2	DSG2	0.604037	0.890037	0.289308
CD55	ADGRE5	0.594034	0.967994	0.213192
LTBP1	ITGB5	0.593888	1.05434	0.201635
SEMA4B	DCBLD2	0.591449	1.27008	0.248544
PSEN1	CD44	0.585006	1.50736	0.256927
PSEN1	NOTCH1	0.585006	0.43199	0.222222
INHBA	ACVR1	0.583723	0.278514	0.244246
INHBA	ACVR2B	0.583723	0.0581923	0.213828
INHBA	BAMBI	0.583723	0.0618643	0.205817
LAMA3	ITGA3	0.579739	1.78235	0.213811
LAMA3	ITGB4	0.579739	1.18342	0.201049
LTF	TFRC	0.562596	0.693515	0.200596
TGFA	ERBB3	0.528141	0.275178	0.295652
TGFA	ERBB2	0.528141	0.524911	0.253165
TGFA	EGFR	0.528141	0.357487	0.214939
HRAS	CAV1	0.521129	1.40906	0.255754
PDGFC	PDGFRA	0.518972	0.445543	0.248109
PDGFC	PDGFRB	0.518972	1.13468	0.207921
S100B	ALCAM	0.515393	0.681302	0.271505
CCL2	CCR2	0.498727	0.0831681	0.228856
CCL2	CCR1	0.498727	0.290303	0.228665
GZMB	IGF2R	0.495087	0.531212	0.282413
CSF1	SIRPA	0.488489	0.703572	0.24158
CSF1	CSF1R	0.488489	1.09851	0.238231
LTB	TNFRSF1A	0.487138	1.28837	0.212245
EDIL3	ITGB5	0.471681	1.05434	0.334437
EDIL3	ITGAV	0.471681	1.35651	0.201192
CCN1	ITGAM	0.450711	0.446297	0.320611
CCN1	ITGA5	0.450711	0.795311	0.289973
CCN1	ITGB5	0.450711	1.05434	0.276836
CCN1	CAV1	0.450711	1.40906	0.263158
CCN1	ITGAV	0.450711	1.35651	0.245179
L1CAM	ITGAV	0.446017	1.35651	0.238832
L1CAM	ERBB2	0.446017	0.524911	0.219547
L1CAM	ITGA5	0.446017	0.795311	0.2187
SYK	LAT	0.434386	0.256648	0.204614
TNFSF13B	TFRC	0.421449	0.693515	0.213793
TNFSF13B	CD40	0.421449	0.55755	0.213699
AFDN	NECTIN2	0.416321	0.844818	0.241645
AFDN	NECTIN1	0.416321	0.434408	0.229839
AFDN	EPHB2	0.416321	0.403503	0.220423
AFDN	NECTIN4	0.416321	0.0606478	0.211096
AFDN	F11R	0.416321	0.524966	0.203313
PROS1	TYRO3	0.408887	0.0479518	0.233677
S100A8	ITGB2	0.397398	1.68938	0.257373
S100A8	CD68	0.397398	1.74766	0.245434
SEMA3A	NRP2	0.394222	0.611079	0.227433
SEMA3A	PLXNA1	0.394222	0.604205	0.205345
SEMA3A	NRP1	0.394222	1.07014	0.202899
IL18	CD48	0.390598	0.302574	0.231195
IL18	IL18R1	0.390598	0.136805	0.216901
CXCL11	ACKR3	0.390273	0.249986	0.2393
CXCL11	CXCR3	0.390273	0.11502	0.211029
SELPLG	ESAM	0.38266	0.337483	0.243123
SELPLG	ITGAM	0.38266	0.446297	0.238908
SELPLG	ITGB2	0.38266	1.68938	0.219482
PODXL	SELL	0.37253	0.207941	0.202059
SPINK1	EGFR	0.372212	0.357487	0.355117
CEACAM6	EGFR	0.366717	0.357487	0.335758
RELN	ITGA3	0.363006	1.78235	0.283444
SEMA3B	NRP2	0.361183	0.611079	0.232586
FYN	THY1	0.359683	1.52923	0.256711
CLEC2D	KLRB1	0.355869	0.178069	0.257594
WNT5A	PTK7	0.355733	0.731425	0.266559
WNT5A	FZD1	0.355733	0.325322	0.263823
WNT5A	ANTXR1	0.355733	1.20847	0.219178
WNT5A	FZD8	0.355733	0.186456	0.205207
EFNA1	EPHA10	0.354289	0.0453396	0.25
CXCL12	CD4	0.348118	0.705365	0.232673
FADD	FAS	0.345923	0.293373	0.242243
FADD	TRAF2	0.345923	0.251984	0.240602
FADD	ABCA1	0.345923	0.516443	0.235837
PTGS2	CAV1	0.336295	1.40906	0.211288
NPNT	ITGB1	0.335709	2.18573	0.265625
EFNB1	EPHB4	0.328072	1.20292	0.240964
EFNB1	ERBB2	0.328072	0.524911	0.219101
ADAM12	ITGA9	0.325269	0.237757	0.288288
JAG2	NOTCH3	0.309129	1.12958	0.308108
JAG2	NOTCH1	0.309129	0.43199	0.268919
JAG2	NOTCH4	0.309129	0.23243	0.261084
ICAM3	ITGAL	0.308456	0.517035	0.21975
ICAM3	ITGB2	0.308456	1.68938	0.213811
ICAM3	CD209	0.308456	0.337618	0.200665
CXCL2	XCR1	0.28621	0.0178593	0.205955
TGFB3	ACVRL1	0.285361	0.364139	0.330097
TGFB3	TGFBR2	0.285361	0.818205	0.306236
TGFB3	ENG	0.285361	0.998106	0.284979
TGFB3	ITGB5	0.285361	1.05434	0.210021
CCL8	CCR2	0.277852	0.0831681	0.226902
CCL8	CCR1	0.277852	0.290303	0.219741
PDGFA	PDGFRB	0.256682	1.13468	0.330413
ADAM17	ITGA5	0.256008	0.795311	0.22853
DLL4	NOTCH1	0.249201	0.43199	0.370824
DLL4	NOTCH4	0.249201	0.23243	0.333333
DLL4	NOTCH3	0.249201	1.12958	0.324921
AGT	ENPEP	0.245178	0.0548075	0.276723
WNT7B	LRP5	0.244607	0.281055	0.318912
WNT7B	TMED5	0.244607	0.58032	0.296834
WNT2	FZD1	0.24229	0.325322	0.352632
WNT2	FZD8	0.24229	0.186456	0.273526
WNT2	FZD2	0.24229	0.242946	0.244136
WNT2	FZD7	0.24229	0.120729	0.243429
SEMA7A	ITGA1	0.241664	0.644736	0.275287
INHBB	ACVR2B	0.238796	0.0581923	0.225806
KITLG	KIT	0.238424	0.0827771	0.209951
EFNA5	EPHA2	0.230455	0.249303	0.283286
EFNA5	EPHB2	0.230455	0.403503	0.218107
LPL	LRP1	0.226951	1.32159	0.203895
CD34	SELL	0.223375	0.207941	0.203641
MFNG	NOTCH2	0.223289	0.645835	0.210014
FARP2	PLXNA3	0.222198	0.513642	0.232278
CCL20	CCR6	0.219203	0.0910391	0.254325
IL15	IL15RA	0.212272	0.666952	0.21831
VEGFC	ITGA9	0.199169	0.237757	0.222766
VEGFC	FLT1	0.199169	0.412112	0.21509
VEGFC	NRP2	0.199169	0.611079	0.207343
ADM	GPR84	0.194483	0.0536948	0.218103
CXCL8	SDC1	0.189351	1.59624	0.240336
NLGN2	NRXN3	0.18862	0.0553748	0.34372
NLGN2	MDGA1	0.18862	0.0764674	0.298539
SORBS1	ITGA1	0.179186	0.644736	0.230208
PDCD1LG2	PDCD1	0.176012	0.141333	0.227217
SHH	CDON	0.165722	0.0247959	0.23493
SERPINE2	LRP1	0.162081	1.32159	0.279009
EFNA4	EPHA10	0.15591	0.0453396	0.236508
ANGPT2	TIE1	0.155131	0.138593	0.350126
ANGPT2	TEK	0.155131	0.0649042	0.282366
HLA-G	KLRC1	0.154627	0.0361322	0.247788
HLA-G	CD4	0.154627	0.705365	0.229211
HLA-G	LILRB1	0.154627	0.0390269	0.209989
NRG1	ERBB2	0.15103	0.524911	0.256039
NRG1	LGR4	0.15103	0.17744	0.24173
RGMB	BMPR1B	0.150342	0.0321082	0.266033
FGF2	SDC3	0.14802	0.674656	0.213376
FGF2	CD44	0.14802	1.50736	0.206965
FGF2	FGFR1	0.14802	0.336106	0.20396
PIGA	PIGR	0.146755	0.676133	0.235503
CGN	OCLN	0.143803	0.150728	0.281541
CGN	F11R	0.143803	0.524966	0.248819
ANOS1	SDC2	0.132178	0.571614	0.253602
CXCL17	GPR35	0.129523	0.193479	0.216842
SLIT2	ROBO1	0.126633	0.339712	0.220225
SLIT2	ROBO2	0.126633	0.0569201	0.201143
CEACAM1	EGFR	0.123585	0.357487	0.210199
FGF7	FGFR1	0.117033	0.336106	0.21059
GPC3	LRP1	0.107733	1.32159	0.26204
HBEGF	EGFR	0.0994309	0.357487	0.242492
HBEGF	ERBB2	0.0994309	0.524911	0.22602
COL4A4	CD47	0.0978756	1.04408	0.248711
COL4A4	ITGA2	0.0978756	0.530098	0.246311
SEMA4F	NRP2	0.0973412	0.611079	0.230769
SPTBN2	PTPRA	0.0971375	0.648412	0.2475
TGFB2	ACVR1	0.0969815	0.278514	0.249417
ANGPT1	ITGA5	0.0958277	0.795311	0.238842
ANGPT1	TIE1	0.0958277	0.138593	0.223404
CCL14	CCR1	0.0926596	0.290303	0.228516
GDF11	ACVR2B	0.0907431	0.0581923	0.206077
DLL1	NOTCH3	0.0849664	1.12958	0.211217
IGF1	IGF1R	0.0843314	0.354511	0.206544
CCN3	NOTCH1	0.0800159	0.43199	0.261272
ANG	EGFR	0.0727247	0.357487	0.245305
HP	ASGR2	0.0713666	0.014746	0.204819
IL34	CSF1R	0.070281	1.09851	0.208564
CSF2	CSF1R	0.0700173	1.09851	0.235602
CSF2	IL3RA	0.0700173	0.107685	0.212088
CSF2	CSF2RB	0.0700173	0.280464	0.201923
NPTX2	NPTXR	0.0688733	0.0794279	0.224099
NXPH3	NRXN3	0.0589152	0.0553748	0.261663
PDGFD	PDGFRB	0.0575327	1.13468	0.28
PDGFD	PDGFRA	0.0575327	0.445543	0.25641
TNFSF4	TNFRSF4	0.0566081	0.346359	0.206549
TNFSF4	TRAF2	0.0566081	0.251984	0.205076
IL1B	IL1R2	0.0553769	0.120989	0.282842
IL1B	IL1RAP	0.0553769	0.144584	0.215094
IL1B	IL1R1	0.0553769	0.82285	0.208477
NTN1	ADORA2B	0.0542652	0.0926514	0.242873
DKK1	KREMEN1	0.052866	0.158207	0.262394
TF	LDLR	0.0527006	0.231398	0.236686
TF	HFE	0.0527006	0.111479	0.225527
BTC	ERBB2	0.0488611	0.524911	0.216113
BTC	ERBB3	0.0488611	0.275178	0.20607
FGF11	FGFR1	0.0450561	0.336106	0.296296
FGF11	FGFR2	0.0450561	0.0426821	0.256671
CCL7	CCR1	0.0443951	0.290303	0.233259
BMP8B	PLAUR	0.0440106	0.882468	0.245593
RGMA	NEO1	0.0431741	0.175812	0.285307
SCT	GPR84	0.0426014	0.0536948	0.203412
PCSK9	LDLR	0.0418495	0.231398	0.260741
PCSK9	APLP2	0.0418495	1.78902	0.215126
BTLA	CD247	0.0416619	0.297566	0.315665
BTLA	CD79A	0.0416619	0.156242	0.254645
TNF	TNFRSF21	0.0370329	0.537838	0.221809
TNF	NOTCH1	0.0370329	0.43199	0.208183
OSM	OSMR	0.0339619	0.436118	0.221527
COL4A5	CD93	0.0330459	0.661275	0.23903
SEMA4G	PLXNB2	0.030542	1.42743	0.291118
TNFSF11	LGR4	0.030162	0.17744	0.215504
DEFB4A	CCR6	0.0300599	0.0910391	0.201667
COL4A3	ITGA3	0.029207	1.78235	0.273585
COL4A3	ITGA2	0.029207	0.530098	0.261153
COL4A3	CD47	0.029207	1.04408	0.25
COL4A3	ITGA1	0.029207	0.644736	0.207605
NGF	TRPV1	0.0290791	0.0377746	0.25
FGF1	FGFR2	0.0276466	0.0426821	0.202399
POMC	GPR84	0.0245726	0.0536948	0.228337
POMC	MC1R	0.0245726	0.0760536	0.211581
ZP3	EGFR	0.0219654	0.357487	0.242038
PCSK1N	GPR171	0.0219604	0.0431865	0.202899
BMP7	ACVR1	0.0197575	0.278514	0.20339
OMG	NGFR	0.0193727	0.0281711	0.218919
PROC	ITGAM	0.0147336	0.446297	0.204142
EGF	ERBB3	0.0124219	0.275178	0.233684
EGF	ERBB2	0.0124219	0.524911	0.22956
PIP	AQP5	0.00766207	0.0348744	0.243506

### Sheet: Supplementary Table 3
Ligand in tS2	Receptor in T lymphocytes	Average ligand expression in tS2	Average receptor expression in T lymphocytes	Jcomp
tS2: CDH1	T lymphocytes: ERBB3	0.619738	1.10126	0.207218
tS2: EFNA1	T lymphocytes: EPHA2	0.337631	1.32821	0.22194
tS2: EFNA5	T lymphocytes: EPHA2	0.173159	1.32821	0.227032
tS2: VTN	T lymphocytes: ITGA3	0.154464	1.22516	0.209128
tS2: EFNA4	T lymphocytes: EPHA2	0.136291	1.32821	0.236262
